# Brassinosteroid controls leaf air space patterning non-cell autonomously by promoting epidermal growth

**DOI:** 10.1101/2025.07.14.664710

**Authors:** James M. Fitzsimons, Ana B. Rock, Richard L. De Falbe, Samantha Fox, Chris D. Whitewoods

## Abstract

Plant leaves contain a complex network of intercellular air spaces, which enhance gas exchange and allow efficient photosynthesis. However, despite their importance, how leaf air spaces are patterned is poorly understood. It has been proposed for almost a century that air spaces form by faster-growing epidermal tissue pulling slower-growing mesophyll cells apart, but this has never been tested. Here we characterise air space morphogenesis throughout the entirety of leaf development in the first leaf of *A. thaliana* and show that the plant hormone brassinosteroid (BR) is required for air space expansion in the palisade, but not the spongy, mesophyll. We also show that epidermal brassinosteroid perception is sufficient to promote air space expansion in the palisade non cell-autonomously and propose that this non cell-autonomous effect is due to altered epidermal growth. To test if epidermal growth affects air space patterning we reduce growth specifically in the epidermis using inducible expression of the growth repressor BIG BROTHER and show that an epidermal growth restriction reduces air space expansion in the palisade mesophyll. Overall, we propose that brassinosteroid signalling promotes growth in the epidermis to pattern air spaces in the palisade mesophyll.

**Summary statement:** Up to 70% of leaf volume is intercellular air space. This work shows that the plant hormone brassinosteroid acts in the epidermis to promote air space morphogenesis non-cell autonomously.
