## Supplemental Table 1 for "Brassinosteroid controls leaf air space patterning non-cell autonomously by promoting epidermal growth"

### Sheet: Sheet1
Level 2 constructs for plant transformation
ENSA ID	ENSA Standard name	pL2 Vector backbone	Position 1 (plant selection)	Position 2	Position 3	Position 4	Position 5	End Linker	What is it?
EC71692	pL2B-HYG-HS:CRE	pICSL4723 (Kan)	EC71685 pL1M-R1-pNOS-HYG-tNOS-71685	EC71015 pL1M-R2-pHS18.2:CRE-tAtHSP	N/A	N/A	N/A	pICH41744 pL1M-ELE-2-41744	Heatshock-inducible CRE recomnbinase for sector induction
EC71028	pL2B-BAR-p35S-loxPrev-CyPET-t35S-loxPrev-GFP-tAct	EC15325 pL2iV-1 (kan)	N/A	EC71098 35S-Loxp–CyPET-HDEL-Loxp-GFP-tAct2	N/A	N/A	N/A	pICH41744 pL1M-ELE-2-41744	GFP sector induction sector induction
CW0091	pL2B-BAR-HS18.2:CRE-U5-Cre-tHSP-pAtML1::loxP-CyPET-t35S-loxP-BB-3xVenus-tAct	pICSL4723 (Kan)	EC15324 pNOS-BAR	EC71193 pL1M-R2-HS18.2:CRE-U5-Cre	pICH54033 Dummy pos 3	CW0076-L1 Inducible BB-GFP	CW0069-pL1M-R5-pUBI10::TurboRed-RC12A-t35S	pICH41800-pELE-5	epidermal BIGBROTHER-VENUS sectors inducible by CRE-mediated lox recombination
Level 1 constructs
ENSA ID	ENSA Standard name	L1 cloning vector	P/PU	U	S/SC/SC1	C1	C/C2	T	What is it?
EC71015	pL1M-R2-pHS18.2-Cre-tAtHSP	EC47811 pL1V-R2-47811	EC71016 PU-pHS18.2	N/A	EC71102 pL0M-SC-CreRec	N/A	N/A	EC15320 T-AtHsp	Heatshock-inducible CRE recombinase
EC71685	pL1M-R1-pNOS-HYG-tNOS-71685	pICH47802 pL1V-R1-47802	pICH87633 PU-NOS	N/A	pICSL80036 pL0-SC-HYG	N/A	N/A	pICH41421-T-NOS	Hygromycin resistance for plant selection
EC71098	pL1M-R2-35S-Loxp–CyPET-HDEL-t35sT-Loxp-GFP-tAct2	EC47811 pL1V-R2-47811	EC41388 P-35S	EC71019 U-LoxP-CyPET-HDEL-t35S-LoxP	EC71090-pL0M-S-ER-Targ-71090	EC71088 pL0M-C1-eGFP-71088	EC71020 pL0M-C2-HDEL-71020	EC44300 T-Act2	GFP sectors inducible by CRE-mediated lox recombination
CW0076	AtML1::loxP-CyPET-loxP-BB-3xVenus	EC47831 pL1V-R4-47831	EC71107 P-ATML1	EC71019 pL0M-U-loxP-CyPET-HDEL-t35S-LoxP	EC71907 BigBrother (AT3G63530) SC3	N/A	CW0065 (C4 3x venus originally CW0051)	EC44300 T-Act2	epidermal BIGBROTHER-VENUS sectors inducible by CRE-mediated lox recombination
EC71193	pL1M-R2-HS18.2:CRE-U5-Cre	EC47811 pL1V-R2-47811	EC71016 PU-pHS18.2	N/A	EC71171 pL0M-SC-Cre-U5-Cre	N/A	N/A	EC15320 T-AtHsp	Heatshock-inducible CRE recombinase with intron
Level 0.5 constructs
ENSA ID	ENSA Standard name	Backbone	S/SC/SC1	C1	C/C2	T	What is it?
EC71019	pL0M-U-loxP-CyPET-HDEL-t35S-LoxP	EC10161 pL1V-loxPrev	EC71090-pL0M-S-ER-Targ-71090	EC71089-pL0M-C1-cyPET-71089	EC71020 pL0M-C2-HDEL-71020	EC41414 T-35S	loxP flanked ER targeted CyPET U module
